# Comprehensive characterization of single cell full-length isoforms in human and mouse with long-read sequencing

**DOI:** 10.1101/2020.08.10.243543

**Authors:** Luyi Tian, Jafar S. Jabbari, Rachel Thijssen, Quentin Gouil, Shanika L. Amarasinghe, Hasaru Kariyawasam, Shian Su, Xueyi Dong, Charity W. Law, Alexis Lucattini, Jin D. Chung, Timur Naim, Audrey Chan, Chi Hai Ly, Gordon S. Lynch, James G. Ryall, Casey J.A. Anttila, Hongke Peng, Mary Ann Anderson, Andrew W. Roberts, David C.S. Huang, Michael B. Clark, Matthew E. Ritchie

## Abstract

Alternative splicing shapes the phenotype of cells in development and disease. Long-read RNA-sequencing recovers full-length transcripts but has limited throughput at the single-cell level. Here we developed single-cell full-length transcript sequencing by sampling (*FLT-seq*), together with the computational pipeline *FLAMES* to overcome these issues and perform isoform discovery and quantification, splicing analysis and mutation detection in single cells. With *FLT-seq* and *FLAMES*, we performed the first comprehensive characterization of the full-length isoform landscape in single cells of different types and species and identified thousands of unannotated isoforms. We found conserved functional modules that were enriched for alternative transcript usage in different cell populations, including ribosome biogenesis and mRNA splicing. Analysis at the transcript-level allowed data integration with scATAC-seq on individual promoters, improved correlation with protein expression data and linked mutations known to confer drug resistance to transcriptome heterogeneity. Our methods reveal previously unseen isoform complexity and provide a better framework for multi-omics data integration.
