## Supplementary Tables for "Comprehensive characterization of single cell full-length isoforms in human and mouse with long-read sequencing": Table S1.xlsx

### Sheet: Sheet1
Sample name	Experiment design	Total sample size	Cells sampled for long read sequencing	Protocol	Data accession number	Other data on this sample
scmixology1	equal mixture of 5 cell lines	3918	465	FLT-seq with 10x single cell gene expression v2 chemistry	GSE154869	scRNAseq from the 90% sample (GSE126906)
scmixology2	equal mixture of 5 cell lines	1438	183	FLT-seq with 10x single cell gene expression v3 chemistry	GSE154870	scATACseq on the same cell mixture (GSE142285 Lib90)
MuSC	mouse quiescent muscle stem cell and activated stem cells	853	242	FLT-seq with 10x single cell gene expression v2 chemistry	GSE154868	NA
CLL2	frozen PBMC sample from relapsed CLL patient after venetoclax treatment	10451	1847	FLT-seq with 10x single cell immune profiling	data in submission to EGA	antibody drived count of 17 surface proteins
